# basicsynbio and the BASIC SEVA collection: Software and vectors for an established DNA assembly method

**DOI:** 10.1101/2022.01.06.446575

**Authors:** Matthew C. Haines, Benedict Carling, James Marshall, Vasily A. Shenshin, Geoff S. Baldwin, Marko Storch, Paul Freemont

## Abstract

Standardized DNA assembly methods utilizing modular components provide a powerful framework to explore design spaces and iterate through Design-Build-Test-Learn cycles. Biopart Assembly Standard for Idempotent Cloning (BASIC) DNA assembly uses modular parts and linkers, is highly accurate, easy to automate, free for academic and commercial use, while enabling simple hierarchical assemblies through an idempotent format. These features facilitate various applications including pathway engineering, ribosome binding site tuning, fusion protein engineering and multiplexed gRNA expression. In this work we present basicsynbio, an open-source software encompassing a Web App (https://basicsynbio.web.app/) and Python Package (https://github.com/LondonBiofoundry/basicsynbio). With basicsynbio, users can access commonly used BASIC parts and linkers while robustly designing new parts and assemblies with exception handling for common design errors. Users can export sequence data and create build instructions for manual or acoustic liquid-handling platforms. The generation of build instructions relies on the BasicBuild Open Standard which is easily parsed for bespoke workflows and is serializable in Java Script Object Notation for transfer and storage. We demonstrate basicsynbio by assembling a collection of 30 vectors using various sequences including modules from the Standard European Vector Architecture (SEVA). The BASIC SEVA collection is compatible with BASIC and Golden Gate using BsaI. It encompasses vectors containing six antibiotic resistance markers and five origins of replication from different compatibility groups, including a temperature-sensitive variant. To make the collection accessible we deposited it on Addgene under an OpenMTA agreement. Furthermore, vector sequences are accessible from within the basicsynbio application programming interface along with other collections of parts and linkers, providing an ideal environment to design assemblies for bioengineering applications using BASIC.
