## Supplementary_Data for "basicsynbio and the BASIC SEVA collection: Software and vectors for an established DNA assembly method": echo_clips_1.csv

Destination Well	Source Well	Transfer Volume
A1	A1	500
A1	C1	500
A1	E1	500
B1	A1	500
B1	G1	500
B1	E1	500
C1	A1	500
C1	I1	500
C1	K1	500
D1	A1	500
D1	M1	500
D1	O1	500
E1	A1	500
E1	A2	500
E1	K1	500
F1	C2	500
F1	C1	500
F1	E1	500
G1	C2	500
G1	G1	500
G1	E1	500
H1	C2	500
H1	I1	500
H1	K1	500
A2	C2	500
A2	M1	500
A2	O1	500
B2	C2	500
B2	A2	500
B2	K1	500
C2	E2	500
C2	C1	500
C2	E1	500
D2	E2	500
D2	G1	500
D2	E1	500
E2	E2	500
E2	I1	500
E2	K1	500
F2	E2	500
F2	M1	500
F2	O1	500
G2	E2	500
G2	A2	500
G2	K1	500
H2	G2	500
H2	C1	500
H2	E1	500
A3	G2	500
A3	G1	500
A3	E1	500
B3	G2	500
B3	I1	500
B3	K1	500
C3	G2	500
C3	M1	500
C3	O1	500
D3	G2	500
D3	A2	500
D3	K1	500
E3	I2	500
E3	C1	500
E3	E1	500
F3	I2	500
F3	G1	500
F3	E1	500
G3	I2	500
G3	I1	500
G3	K1	500
H3	I2	500
H3	M1	500
H3	O1	500
A4	I2	500
A4	A2	500
A4	K1	500
B4	K2	500
B4	C1	500
B4	E1	500
C4	K2	500
C4	G1	500
C4	E1	500
D4	K2	500
D4	I1	500
D4	K1	500
E4	K2	500
E4	M1	500
E4	O1	500
F4	K2	500
F4	A2	500
F4	K1	500
