## Supplementary_Data for "basicsynbio and the BASIC SEVA collection: Software and vectors for an established DNA assembly method": echo_water_buffer_1.csv

Destination Well	Source Well	Transfer Volume
A1	A1	500
A1	B1	3000
B1	A1	500
B1	B1	3000
C1	A1	500
C1	B1	3000
D1	A1	500
D1	B1	3000
E1	A1	500
E1	B1	3000
F1	A1	500
F1	B1	3000
G1	A1	500
G1	B1	3000
H1	A1	500
H1	B1	3000
A2	A1	500
A2	B1	3000
B2	A1	500
B2	B1	3000
C2	A1	500
C2	B1	3000
D2	A1	500
D2	B1	3000
E2	A1	500
E2	B1	3000
F2	A1	500
F2	B1	3000
G2	A1	500
G2	B1	3000
H2	A1	500
H2	B1	3000
A3	A1	500
A3	B1	3000
B3	A1	500
B3	B1	3000
C3	A1	500
C3	B1	3000
D3	A1	500
D3	B1	3000
E3	A1	500
E3	B1	3000
F3	A1	500
F3	B1	3000
G3	A1	500
G3	B1	3000
H3	A1	500
H3	B1	3000
A4	A1	500
A4	B1	3000
B4	A1	500
B4	B1	3000
C4	A1	500
C4	B1	3000
D4	A1	500
D4	B1	3000
E4	A1	500
E4	B1	3000
F4	A1	500
F4	B1	3000
